# A selection of Golden Gate vectors to simplify recombinant protein production in *Escherichia coli*

**DOI:** 10.1101/2024.02.13.579886

**Authors:** Michael Fairhead, Lizbe Koekemoer, Eleanor Williams, Frank von Delft

**Affiliations:** Centre for Medicines Discovery, Nuffield Department of Medicine, NDM Research Builiding, University of Oxford, Old Road Campus, Oxford, OX3 7FZ

## Abstract

In this work multiple plasmids have been created to allow the simple Golden Gate cloning of a target gene for recombinant protein production in *Escherichia coli*. To simplify as much as possible the generation of different target gene vector combinations, the 22 plasmids contain the same Golden Gate cloning sites (*Bsa*I), antibiotic resistance (kanamycin) and promoter (T7) for expression in the standard protein production strain of *E. coli* BL21[DE3]. The plasmid set includes commonly used tags for purification and assays (his, twin-strep and avi tag) as well as fusion protein partners that may aid target protein solubility and yield, SUMO, MBP, GST and sfGFP. Also included are plasmids with secretion peptide signals for transport of the target protein to the *E. coli* periplasm *via* various pathways (SEC, SRP, TatA).

We have evaluated the 4 of the vectors using a test super folder GFP insert and found that using the Golden Gate process allows cloning efficiencies of greater than 90% to be routinely obtained. Vectors were further evaluated by expressing and purifying the target insert. The plasmid vector set described herein should prove useful to any investigator who has to routinely evaluate numerous protein expression constructs and are freely available through Addgene.
