## Supplementary material for "A selection of Golden Gate vectors to simplify recombinant protein production in *Escherichia coli*": Vector properties and cloning sheet

### Sheet: Table S1. Vector Properties
Vector	Vector info	Antibiotic resistance	Origin of replication	Promoter	N or C terminal tag	Purifcation	Tag removal	Application	Nanopore sequencing	Plasmid Sequence	Addgene ID
pNIC-NHSTIIT-GG	N terminal His6 Twin Strep and TEV cleavage	Kanamycin	ColEI	T7	N	His/Strep	TEV	his or strep tag based purifications	Yes	AGAGGATCGAGATCTCGATCCCGCGAAATTAATACGACTCACTATAGGGGAATTGTGAGCGGATAACAATTCCCCTCTAGAAATAATTTTGTTTAACTTTAAGAAGGAGATATACATATGCACCATCATCATCATCATTCTTCTGGTGCGAGCTGGAGTCACCCACAATTCGAGAAAGGTGGTGGCTCTGGTGGCGGTTCAGGCGGCTCCGCCTGGTCCCATCCACAGTTTGAAAAGGGTTCTGGTGTAGATCTGGGTACCGAGAACCTGTACTTCCAATCCATGAGAGACCGCGGATAATTCGGGTCTCACTCGAGCACCCGTCGACAAGCTTGCGGCCGCACTCGAGCACCACCACCACCACCACTGAGATCCGGCTGCTAACAAAGCCCGAAAGGA…	215789
pNIC-OmpA-NHSTIIT-GG	N terminal OmpA SEC pathway signal peptide His6 Twin Strep and TEV cleavage	Kanamycin	ColEI	T7	N	His/Strep	TEV	Targeting of unfolded protein to periplasm	Yes	ATGCGTCCGGCGTAGAGGATCGAGATCTCGATCCCGCGAAATTAATACGACTCACTATAGGGGAATTGTGAGCGGATAACAATTCCCCTCTAGAAATAATTTTGTTTAACTTTAAGAAGGAGATATACATATGAAGAAAACCGCGATTGCGATTGCAGTTGCCTTAGCAGGCTTTGCTACGGTAGCACAAGCGATGCACCATCATCATCATCATTCTTCTGGTGCGAGCTGGAGTCACCCACAATTCGAGAAAGGTGGTGGCTCTGGTGGCGGTTCAGGCGGCTCCGCCTGGTCCCATCCACAGTTTGAAAAGGGTTCTGGTGTAGATCTGGGTACCGAGAACCTGTACTTCCAATCCATGAGAGACCGCGGATAATTCGGGTCTCACTCGAGCACCCG…	215790
pNIC-SufI-NHSTIIT-GG	N terminal SufI TatA pathway signal peptide His6 Twin Strep and TEV cleavage	Kanamycin	ColEI	T7	N	His/Strep	TEV	Targeting of folded protein to periplasm	Yes	GCCACGATGCGTCCGGCGTAGAGGATCGAGATCTCGATCCCGCGAAATTAATACGACTCACTATAGGGGAATTGTGAGCGGATAACAATTCCCCTCTAGAAATAATTTTGTTTAACTTTAAGAAGGAGATATACATATGAGCCTGAGTCGTCGCCAGTTTATCCAAGCGTCCGGCATTGCCTTATGCGCTGGTGCAGTGCCGCTGAAAGCCTCGGCGATGCACCATCATCATCATCATTCTTCTGGTGCGAGCTGGAGTCACCCACAATTCGAGAAAGGTGGTGGCTCTGGTGGCGGTTCAGGCGGCTCCGCCTGGTCCCATCCACAGTTTGAAAAGGGTTCTGGTGTAGATCTGGGTACCGAGAACCTGTACTTCCAATCCATGAGAGACCGCGGATA…	215791
pNIC-TolB-NHSTIIT-GG	N terminal TolB SRP pathway signal peptide N terminal His6 Twin Strep and TEV cleavage	Kanamycin	ColEI	T7	N	His/Strep	TEV	Targeting of membrane protein to inner membrane	Yes	GCGTCCGGCGTAGAGGATCGAGATCTCGATCCCGCGAAATTAATACGACTCACTATAGGGGAATTGTGAGCGGATAACAATTCCCCTCTAGAAATAATTTTGTTTAACTTTAAGAAGGAGATATACATATGAAACAGGCATTACGCGTTGCCTTTGGCTTCCTGATTCTGTGGGCTAGCGTGTTGCATGCGATGCACCATCATCATCATCATTCTTCTGGTGCGAGCTGGAGTCACCCACAATTCGAGAAAGGTGGTGGCTCTGGTGGCGGTTCAGGCGGCTCCGCCTGGTCCCATCCACAGTTTGAAAAGGGTTCTGGTGTAGATCTGGGTACCGAGAACCTGTACTTCCAATCCATGAGAGACCGCGGATAATTCGGGTCTCACTCGAGCACCCGTC…	215792
pNIC-PelB-NH10T-AVITAG-GG	N terminal PelB SEC pathway signal peptide His10 and AVITAG and TEV cleavage	Kanamycin	ColEI	T7	N	His	TEV	Targeting of unfolded protein to periplasm and optional biotinylation	Yes	AGAGGATCGAGATCTCGATCCCGCGAAATTAATACGACTCACTATAGGGGAATTGTGAGCGGATAACAATTCCCCTCTAGAAATAATTTTGTTTAACTTTAAGAAGGAGATATACATATGAAATACCTGCTGCCGACCGCTGCTGCTGGTCTGCTGCTTCTCGCTGCCCAGCCGGCGATGGCCTCTTCTGGTCATCACCATCACCATCACCATCACCATCACGGTTCTGGATCTCTGAACGATATTTTTGAAGCGCAGAAAATTGAATGGCATGAATCTGGTGGTGGTGAGAACCTGTACTTCCAATCCTCCATGAGAGACCGCGGATAATTCGGGTCTCACTCGAGCACCCGTCGACAAGCTTGCGGCCGCACTCGAGCACCACCACCACCACCACTG…	215793
pNIC-MBP-TEV-GG	N terminal MBP tag and TEV cleavage	Kanamycin	ColEI	T7	N	Amyl	TEV	MBP tag solubility enhancer	Yes	CGGCCACGATGCGTCCGGCGTAGAGGATCGAGATCTCGATCCCGCGAAATTAATACGACTCACTATAGGGGAATTGTGAGCGGATAACAATTCCCCTCTAGAAATAATTTTGTTTAACTTTAAGAAGGAGATATACATATGAAGATTGAAGAGGGTAAGCTGGTAATATGGATTAACGGGGACAAGGGCTATAACGGGCTTGCTGAGGTGGGAAAGAAGTTCGAAAAGGACACGGGCATTAAGGTGACCGTAGAGCACCCAGATAAACTCGAGGAGAAGTTCCCACAAGTTGCCGCAACTGGCGACGGCCCGGACATCATTTTCTGGGCGCACGACCGCTTCGGCGGATACGCCCAAAGTGGCCTGCTGGCTGAGATCACGCCGGATAAGGCGTTTCAA…	215794
pNIC-GST-TEV-GG	N terminal GST tag and TEV cleavage	Kanamycin	ColEI	T7	N	Glut	TEV	GST tag solubility enhancer	Yes	CGTCCGGCGTAGAGGATCGAGATCTCGATCCCGCGAAATTAATACGACTCACTATAGGGGAATTGTGAGCGGATAACAATTCCCCTCTAGAAATAATTTTGTTTAACTTTAAGAAGGAGATATACATATGTCACCGATATTGGGCTATTGGAAAATTAAGGGTTTGGTGCAGCCTACCCGCTTGCTTTTGGAATACCTGGAAGAGAAGTATGAGGAACACTTATACGAAAGAGACGAGGGCGACAAGTGGCGAAACAAGAAGTTCGAGTTAGGCCTCGAATTTCCTAATCTGCCTTACTATATTGATGGTGACGTCAAACTGACACAGAGCATGGCGATTATTCGTTATATTGCCGATAAGCATAACATGCTTGGTGGATGCCCGAAGGAGCGCGCGGA…	215795
pNIC-HIS6-THRX-TEV-GG	N terminal His6 Thioredoxin tag and TEV cleavage	Kanamycin	ColEI	T7	N	His	TEV	Thioredoxin solubility enhancer	Yes	ACGATGCGTCCGGCGTAGAGGATCGAGATCTCGATCCCGCGAAATTAATACGACTCACTATAGGGGAATTGTGAGCGGATAACAATTCCCCTCTAGAAATAATTTTGTTTAACTTTAAGAAGGAGATATACATATGGGGCATCATCATCACCACCACGGTTCGGGTGATAAAATCATCCACCTGACAGACGACTCCTTCGACACAGACGTTCTCAAAGCGGACGGAGCTATTCTCGTTGACTTTTGGGCTGAGTGGTGCGGGCCGTGCAAGATGATAGCGCCAATTCTCGACGAGATAGCAGATGAGTATCAGGGTAAGTTAACCGTGGCTAAGTTGAATATAGACCAGAACCCTGGCACAGCCCCTAAGTACGGCATCCGAGGGATACCAACCTTATT…	215796
pNIC-HIS10-ZBASIC-TEV-GG	N-terminal His10 Zbasic tag and TEV cleavage	Kanamycin	ColEI	T7	N	His/Cation	TEV	Zbasic solubility enhancer	Yes	GGCCACGATGCGTCCGGCGTAGAGGATCGAGATCTCGATCCCGCGAAATTAATACGACTCACTATAGGGGAATTGTGAGCGGATAACAATTCCCCTCTAGAAATAATTTTGTTTAACTTTAAGAAGGAGATATACATATGGGGCATCATCACCATCACCATCATCACCACCACAGTAGCGGGGTTGACAACAAGTTCAACAAGGAGAGACGGCGTGCAAGACGCGAAATACGTCACCTGCCGAACCTCAATCGCGAACAACGCCGTGCCTTCATTCGCTCATTACGGGACGATCCTTCCCAGAGCGCCAACCTCTTAGCTGAGGCAAAGAAGCTGAATGATGCGCAACCCAAAGGTAGCGGAGAAAATTTATATTTTCAGTCCATGAGAGACCGAGGCT…	215797
pNIC-HIS6-NUSA-TEV-GG	N terminal His6 NUSA tag and TEV cleavage	Kanamycin	ColEI	T7	N	His	TEV	NusA solubility enhancer	Yes	GTCCGGCGTAGAGGATCGAGATCTCGATCCCGCGAAATTAATACGACTCACTATAGGGGAATTGTGAGCGGATAACAATTCCCCTCTAGAAATAATTTTGTTTAACTTTAAGAAGGAGATATACATATGCATCACCACCATCACCACGGCAGCGGCAACAAGGAGATCCTGGCGGTTGTTGAAGCCGTGAGCAACGAAAAGGCCCTGCCTCGCGAGAAGATCTTCGAAGCCCTTGAGTCCGCACTTGCGACGGCTACAAAGAAGAAGTACGAGCAAGAGATTGACGTGAGAGTCCAAATAGACCGTAAAAGCGGAGACTTCGATACTTTCCGTCGCTGGTTAGTTGTTGATGAAGTGACACAGCCGACAAAGGAGATTACTTTAGAAGCAGCCCGTTAT…	215798
pNIC-HIS6-SUMO1-GG	N terminal His6 SUMO1 and SENP1 cleavage	Kanamycin	ColEI	T7	N	His	SENP1	SUMO1 solubility enhancer and scarless tag removal	Yes	GATCTCGATCCCGCGAAATTAATACGACTCACTATAGGGGAATTGTGAGCGGATAACAATTCCCCTCTAGAAATAATTTTGTTTAACTTTAAGAAGGAGATATACATATGCACCACCATCATCACCATGGCTCAGGAGATCAGGAAGCGAAACCTTCGACCGAGGACCTGGGCGACAAGAAAGAAGGGGAGTATATTAAGTTAAAGGTGATCGGCCAGGACTCAAGCGAGATCCACTTCAAAGTCAAAATGACCACGCACCTCAAGAAGTTGAAGGAGAGTTACTGTCAACGGCAAGGGGTTCCTATGAACTCGCTTCGCTTCCTGTTCGAGGGCCAGCGAATTGCGGACAACCACACACCTAAGGAACTTGGTATGGAAGAGGAAGACGTCATTGAGG…	215799
pNIC-HIS6-MBP-TEV-GG	N terminal His6 MBP tag and TEV Cleavage	Kanamycin	ColEI	T7	N	His/Amyl	TEV	MBP solubility enhancer	Yes	TAGAGGATCGAGATCTCGATCCCGCGAAATTAATACGACTCACTATAGGGGAATTGTGAGCGGATAACAATTCCCCTCTAGAAATAATTTTGTTTAACTTTAAGAAGGAGATATACATATGAAGATCCACCATCATCATCATCACGAAGAGGGTAAGCTGGTGATCTGGATCAATGGGGATAAGGGGTACAACGGCCTGGCAGAGGTCGGTAAGAAGTTTGAGAAGGACACAGGGATTAAGGTGACTGTTGAGCACCCTGATAAGCTGGAAGAAAAGTTCCCGCAGGTTGCAGCCACCGGAGACGGCCCTGACATCATTTTCTGGGCACACGACCGCTTCGGTGGGTACGCGCAATCTGGACTGTTGGCTGAAATTACGCCCGACAAGGCATTCCAAGA…	215800
pNIC-HIS6-GST-TEV-GG	N terminal His6 GST tag and TEV cleavage	Kanamycin	ColEI	T7	N	His/Glut	TEV	GST solubility enhancer	Yes	CCGGCCACGATGCGTCCGGCGTAGAGGATCGAGATCTCGATCCCGCGAAATTAATACGACTCACTATAGGGGAATTGTGAGCGGATAACAATTCCCCTCTAGAAATAATTTTGTTTAACTTTAAGAAGGAGATATACATATGCACCATCACCACCATCACTCATCGATGTCTCCCATTTTGGGTTATTGGAAGATAAAGGGGTTAGTACAACCGACCAGATTACTGTTAGAGTACCTTGAAGAGAAGTATGAAGAGCATTTATATGAGCGCGACGAAGGCGATAAGTGGCGCAACAAGAAATTTGAGTTAGGCCTCGAGTTTCCGAACCTTCCTTATTATATCGACGGGGACGTAAAGTTGACGCAATCTATGGCAATAATTCGGTATATAGCAGACAA…	215801
pNIC-NHSTIIT-AVITAG-GG	N terminal His6 Twin Strep and TEV cleavage non cleavable N-terminal AVITAG	Kanamycin	ColEI	T7	N	His/Strep	TEV	Biotinylation of target protein N-terminus	Yes	ATGCGTCCGGCGTAGAGGATCGAGATCTCGATCCCGCGAAATTAATACGACTCACTATAGGGGAATTGTGAGCGGATAACAATTCCCCTCTAGAAATAATTTTGTTTAACTTTAAGAAGGAGATATACATATGCACCATCATCATCATCATTCTTCTGGTGCGAGCTGGAGTCACCCACAATTCGAGAAAGGTGGTGGCTCTGGTGGCGGTTCAGGCGGCTCCGCCTGGTCCCATCCACAGTTTGAAAAGGGTTCTGGTGTAGATCTGGGTACCGAGAACCTGTACTTCCAATCCGGATCTCTGAACGATATTTTTGAAGCGCAGAAAATTGAATGGCATGAATCTGGTTCCATGAGAGACCGCGGATAATTCGGGTCTCACTCGAGCACCCGTCGACA…	215802
pNIC-CT-sfGFP-HN-GG	C terminal TEV cleavable sfGFP HisAsn6 tag	Kanamycin	ColEI	T7	N	His	TEV	Monitoring of protein expression	Yes	CCACGATGCGTCCGGCGTAGAGGATCGAGATCTCGATCCCGCGAAATTAATACGACTCACTATAGGGGAATTGTGAGCGGATAACAATTCCCCTCTAGAAATAATTTTGTTTAACCTTAAGAAGGAGATATACACATGAGAGACCGCGGATAATTCGGGTCTCACTCGAGAACCTCTACTTCCAATCGGGTAGCAGCGGTATGAGCAAAGGTGAAGAACTGTTTACCGGTGTTGTTCCGATTCTGGTTGAACTGGATGGTGATGTTAATGGCCACAAATTTTCAGTTCGTGGTGAAGGCGAAGGTGATGCAACCAATGGTAAACTGACCCTGAAATTTATCTGTACCACCGGCAAACTGCCGGTTCCGTGGCCGACACTGGTTACCACACTGACCTATG…	215803
pNIC-CTH10STII-GG	C terminal TEV cleavage of His10 and Twin Strep	Kanamycin	ColEI	T7	C	His/Strep	TEV	his or strep tag based purifications	Yes	GCCACGATGCGTCCGGCGTAGAGGATCGAGATCTCGATCCCGCGAAATTAATACGACTCACTATAGGGGAATTGTGAGCGGATAACAATTCCCCTCTAGAAATAATTTTGTTTAACCTTAAGAAGGAGATATACACATGAGAGACCGCGGATAATTCGGGTCTCACTCGAGAACCTCTACTTCCAATCGCACCATCATCACCACCATCATCATCATCACGGTTCTGGTTGGAGTCACCCACAATTCGAGAAAGGTGGTGGCTCTGGTGGCGGTTCAGGCGGCTCCGCCTGGTCCCATCCACAGTTTGAAAAGTGAGGATCCGAATTCGAGCTCCGTCGACAAGCTTGCGGCCGCACTCGAGCACCACCACCACCACCACTGAGATCCGGCTGCTAACAA…	215804
pNIC- AVITAG-CTH10STII- -GG	C terminal non cleavable AVITAG and TEV cleavage of C terminal His10 and Twin Strep	Kanamycin	ColEI	T7	C	His/Strep	TEV	Biotinylation of target protein C-terminus	Yes	ACGATGCGTCCGGCGTAGAGGATCGAGATCTCGATCCCGCGAAATTAATACGACTCACTATAGGGGAATTGTGAGCGGATAACAATTCCCCTCTAGAAATAATTTTGTTTAACCTTAAGAAGGAGATATACACATGAGAGACCGCGGATAATTCGGGTCTCACTCGGATCAGGCCTGAACGATATTTTTGAAGCGCAGAAAATTGAATGGCATGAAGGTTCTGGAGAGAACCTCTACTTCCAATCGCACCATCATCACCACCATCATCATCATCACGGTTCTGGTTGGAGTCACCCACAATTCGAGAAAGGTGGTGGCTCTGGTGGCGGTTCAGGCGGCTCCGCCTGGTCCCATCCACAGTTTGAAAAGTGAGGATCCGAATTCGAGCTCCGTCGACAA…	215805
pNIC-NH10-GG	N terminal non cleavable His10 tag	Kanamycin	ColEI	T7	N	His	No	His 10 based surface immobilization	Yes	CCGGCGTAGAGGATCGAGATCTCGATCCCGCGAAATTAATACGACTCACTATAGGGGAATTGTGAGCGGATAACAATTCCCCTCTAGAAATAATTTTGTTTAACTTTAAGAAGGAGATATACATATGCATCATCATCACCACCACCATCATCATCACGGTTCCATGAGAGACCGCGGATAATTCGGGTCTCACTCGAGCACCCGTCGACAAGCTTGCGGCCGCACTCGAGCACCACCACCACCACCACTGAGATCCGGCTGCTAACAAAGCCCGAAAGGAAGCTGAGTTGGCTGCTGCCACCGCTGAGCAATAACTAGCATAACCCCTTGGGGCCTCTAAACGGGTCTTGAGGGGTTTTTTGCTGAAAGGAGGAACTATATCCGGATTGGCGAATGGGA…	215806
pNIC-CH10-GG	C terminal non cleavable His10 tag	Kanamycin	ColEI	T7	C	His	No	His 10 based surface immobilization	Yes	CCGGCGTAGAGGATCGAGATCTCGATCCCGCGAAATTAATACGACTCACTATAGGGGAATTGTGAGCGGATAACAATTCCCCTCTAGAAATAATTTTGTTTAACCTTAAGAAGGAGATATACACATGAGAGACCGCGGATAATTCGGGTCTCACTCGGACATCATCATCACCACCACCATCATCACCACTAATGAGCACCCGTCGACAAGCTTGCGGCCGCACTCGAGCACCACCACCACCACCACTGAGATCCGGCTGCTAACAAAGCCCGAAAGGAAGCTGAGTTGGCTGCTGCCACCGCTGAGCAATAACTAGCATAACCCCTTGGGGCCTCTAAACGGGTCTTGAGGGGTTTTTTGCTGAAAGGAGGAACTATATCCGGATTGGCGAATGGGACG…	215807
pNIC-HIS6-SUMO1-AVITAG-GG	N terminal His6 SUMO1 tag and SENP1 cleavage non cleavable N-terminal avitag	Kanamycin	ColEI	T7	N	His	SENP1	Biotinylation of target protein N-terminus	Yes	GCGTCCGGCGTAGAGGATCGAGATCTCGATCCCGCGAAATTAATACGACTCACTATAGGGGAATTGTGAGCGGATAACAATTCCCCTCTAGAAATAATTTTGTTTAACTTTAAGAAGGAGATATACATATGCACCACCATCATCACCATGGCTCAGGAGATCAGGAAGCGAAACCTTCGACCGAGGACCTGGGCGACAAGAAAGAAGGGGAGTATATTAAGTTAAAGGTGATCGGCCAGGACTCAAGCGAGATCCACTTCAAAGTCAAAATGACCACGCACCTCAAGAAGTTGAAGGAGAGTTACTGTCAACGGCAAGGGGTTCCTATGAACTCGCTTCGCTTCCTGTTCGAGGGCCAGCGAATTGCGGACAACCACACACCTAAGGAACTTGGTATGG…	215808
pNIC-HIS6-GST-TEV-AVITAG-GG	N terminal His6 GST tag and TEV cleavage non cleavable N-terminal avitag	Kanamycin	ColEI	T7	N	His/Glut	TEV	Biotinylation of target protein N-terminus	Yes	TGCGTCCGGCGTAGAGGATCGAGATCTCGATCCCGCGAAATTAATACGACTCACTATAGGGGAATTGTGAGCGGATAACAATTCCCCTCTAGAAATAATTTTGTTTAACTTTAAGAAGGAGATATACATATGCACCATCACCACCATCACTCATCGATGTCTCCCATTTTGGGTTATTGGAAGATAAAGGGGTTAGTACAACCGACCAGATTACTGTTAGAGTACCTTGAAGAGAAGTATGAAGAGCATTTATATGAGCGCGACGAAGGCGATAAGTGGCGCAACAAGAAATTTGAGTTAGGCCTCGAGTTTCCGAACCTTCCTTATTATATCGACGGGGACGTAAAGTTGACGCAATCTATGGCAATAATTCGGTATATAGCAGACAAGCATAACATG…	215809
pNIC-NoTag-GG	Tagless vector	Kanamycin	ColEI	T7	N/A	N/A	N/A	Native protein epression	Yes	AGATCTCGATCCCGCGAAATTAATACGACTCACTATAGGGGAATTGTGAGCGGATAACAATTCCCCTCTAGAAATAATTTTGTTTAACCTTAAGAAGGAGATATACACATGAGAGACCGCGGATAATTCGGGTCTCACTCGAGCACCCGTCGACAAGCTTGCGGCCGCACTCGAGCACCACCACCACCACCACTGAGATCCGGCTGCTAACAAAGCCCGAAAGGAAGCTGAGTTGGCTGCTGCCACCGCTGAGCAATAACTAGCATAACCCCTTGGGGCCTCTAAACGGGTCTTGAGGGGTTTTTTGCTGAAAGGAGGAACTATATCCGGATTGGCGAATGGGACGCGCCCTGTAGCGGCGCATTAAGCGCGGCGGGTGTGGTGGTTACGCGCAGCGTG…	215810
Abbreviations
His: Histidine tag
Step: Streptactin II tag
Amyl: Amylose
Glut: Glutathione

### Sheet: Table S2.Cloning Sheet
TARGET NAME	CONSTRUCT-ID	VECTOR	VECTOR TAG	INSERT	TAG + INSERT	TAG TRANSLATION	INSERT TRANSLATION	TAG+INSERT TRANSLATION	Signal Peptide Length	TAG+INSERT TRANSLATION without signal peptide	TAG LENGTH	TAG+INSERT MW (Da)	TAG+INSERT Extinction Coefficient (M-1 cm-1)	INSERT NO TAG	INSERT NO TAG MW (Da)	INSERT NO TAG Extinction Coefficient (M-1 cm-1)
		pNIC-NHSTIIT-GG	atgcaccatcatcatcatcattcttctggtgcgagctggagtcacccacaattcgagaaaggtggtggctctggtggcggttcaggcggctccgcctggtcccatccacagtttgaaaagggttctggtgtagatctgggtaccgagaacctgtacttccaatcc	MYTARGET	atgcaccatcatcatcatcattcttctggtgcgagctggagtcacccacaattcgagaaaggtggtggctctggtggcggttcaggcggctccgcctggtcccatccacagtttgaaaagggttctggtgtagatctgggtaccgagaacctgtacttccaatccMYTARGET	MHHHHHHSSGASWSHPQFEKGGGSGGGSGGSAWSHPQFEKGSGVDLGTENLYFQS	MYTARGET	MHHHHHHSSGASWSHPQFEKGGGSGGGSGGSAWSHPQFEKGSGVDLGTENLYFQSMYTARGET	Not applicable	Not applicable	55	6709.1	13980	SMYTARGET	1015.09	1490
		pNIC-MBP-TEV-GG	atgAAGATTGAAGAGGGTAAGCTGGTAATATGGATTAACGGGGACAAGGGCTATAACGGGCTTGCTGAGGTGGGAAAGAAGTTCGAAAAGGACACGGGCATTAAGGTGACCGTAGAGCACCCAGATAAACTCGAGGAGAAGTTCCCACAAGTTGCCGCAACTGGCGACGGCCCGGACATCATTTTCTGGGCGCACGACCGCTTCGGCGGATACGCCCAAAGTGGCCTGCTGGCTGAGATCACGCCGGATAAGGCGTTTCAAGATAAGCTTTATCCCTTTACCTGGGACGCGGTTCGCTACAATGGTAAGTTAATAGCATATCCCATTGCGGTGGAAGCATTATCTCTTATCTACAATAAAGACTTACTTCCTAACCCACCTAAGACTTGGGAAGAGATC…	MYTARGET	atgAAGATTGAAGAGGGTAAGCTGGTAATATGGATTAACGGGGACAAGGGCTATAACGGGCTTGCTGAGGTGGGAAAGAAGTTCGAAAAGGACACGGGCATTAAGGTGACCGTAGAGCACCCAGATAAACTCGAGGAGAAGTTCCCACAAGTTGCCGCAACTGGCGACGGCCCGGACATCATTTTCTGGGCGCACGACCGCTTCGGCGGATACGCCCAAAGTGGCCTGCTGGCTGAGATCACGCCGGATAAGGCGTTTCAAGATAAGCTTTATCCCTTTACCTGGGACGCGGTTCGCTACAATGGTAAGTTAATAGCATATCCCATTGCGGTGGAAGCATTATCTCTTATCTACAATAAAGACTTACTTCCTAACCCACCTAAGACTTGGGAAGAGATC…	MKIEEGKLVIWINGDKGYNGLAEVGKKFEKDTGIKVTVEHPDKLEEKFPQVAATGDGPDIIFWAHDRFGGYAQSGLLAEITPDKAFQDKLYPFTWDAVRYNGKLIAYPIAVEALSLIYNKDLLPNPPKTWEEIPALDKELKAKGKSALMFNLQEPYFTWPLIAADGGYAFKYENGKYDIKDVGVDNAGAKAGLTFLVDLIKNKHMNADTDYSIAEAAFNKGETAMTINGPWAWSNIDTSKVNYGVTVLPTFKGQPSKPFVGVLSAGINAASPNKELAKEFLENYLLTDEGLEAVNKDKPLGAVALKSYEEELAKDPRIAATMENAQKGEIMPNIPQMSAFWYAVRTAVINAASGRQTVDEALKDAQTNSITSLYKKAGSGENLYFQS	MYTARGET	MKIEEGKLVIWINGDKGYNGLAEVGKKFEKDTGIKVTVEHPDKLEEKFPQVAATGDGPDIIFWAHDRFGGYAQSGLLAEITPDKAFQDKLYPFTWDAVRYNGKLIAYPIAVEALSLIYNKDLLPNPPKTWEEIPALDKELKAKGKSALMFNLQEPYFTWPLIAADGGYAFKYENGKYDIKDVGVDNAGAKAGLTFLVDLIKNKHMNADTDYSIAEAAFNKGETAMTINGPWAWSNIDTSKVNYGVTVLPTFKGQPSKPFVGVLSAGINAASPNKELAKEFLENYLLTDEGLEAVNKDKPLGAVALKSYEEELAKDPRIAATMENAQKGEIMPNIPQMSAFWYAVRTAVINAASGRQTVDEALKDAQTNSITSLYKKAGSGENLYFQSMYTARGET	Not applicable	Not applicable	387	43439.3	70820	SMYTARGET	1015.09	1490
		pNIC-GST-TEV-GG	atgTCACCGATATTGGGCTATTGGAAAATTAAGGGTTTGGTGCAGCCTACCCGCTTGCTTTTGGAATACCTGGAAGAGAAGTATGAGGAACACTTATACGAAAGAGACGAGGGCGACAAGTGGCGAAACAAGAAGTTCGAGTTAGGCCTCGAATTTCCTAATCTGCCTTACTATATTGATGGTGACGTCAAACTGACACAGAGCATGGCGATTATTCGTTATATTGCCGATAAGCATAACATGCTTGGTGGATGCCCGAAGGAGCGCGCGGAGATATCTATGTTAGAAGGAGCAGTGTTAGACATCCGGTACGGGGTTAGCCGTATAGCGTATAGCAAAGATTTTGAGACTCTGAAAGTGGACTTTCTGTCCAAGCTGCCCGAAATGCTGAAGATGTTC…	MYTARGET	atgTCACCGATATTGGGCTATTGGAAAATTAAGGGTTTGGTGCAGCCTACCCGCTTGCTTTTGGAATACCTGGAAGAGAAGTATGAGGAACACTTATACGAAAGAGACGAGGGCGACAAGTGGCGAAACAAGAAGTTCGAGTTAGGCCTCGAATTTCCTAATCTGCCTTACTATATTGATGGTGACGTCAAACTGACACAGAGCATGGCGATTATTCGTTATATTGCCGATAAGCATAACATGCTTGGTGGATGCCCGAAGGAGCGCGCGGAGATATCTATGTTAGAAGGAGCAGTGTTAGACATCCGGTACGGGGTTAGCCGTATAGCGTATAGCAAAGATTTTGAGACTCTGAAAGTGGACTTTCTGTCCAAGCTGCCCGAAATGCTGAAGATGTTC…	MSPILGYWKIKGLVQPTRLLLEYLEEKYEEHLYERDEGDKWRNKKFELGLEFPNLPYYIDGDVKLTQSMAIIRYIADKHNMLGGCPKERAEISMLEGAVLDIRYGVSRIAYSKDFETLKVDFLSKLPEMLKMFEDRLCHKTYLNGDHVTHPDFMLYDALDVVLYMDPMCLDAFPKLVCFKKRIEAIPQIDKYLKSSKYIAWPLQGWQATFGGGDHPPKSGGGSENLYFQS	MYTARGET	MSPILGYWKIKGLVQPTRLLLEYLEEKYEEHLYERDEGDKWRNKKFELGLEFPNLPYYIDGDVKLTQSMAIIRYIADKHNMLGGCPKERAEISMLEGAVLDIRYGVSRIAYSKDFETLKVDFLSKLPEMLKMFEDRLCHKTYLNGDHVTHPDFMLYDALDVVLYMDPMCLDAFPKLVCFKKRIEAIPQIDKYLKSSKYIAWPLQGWQATFGGGDHPPKSGGGSENLYFQSMYTARGET	Not applicable	Not applicable	230	27635.9	45840	SMYTARGET	1015.09	1490
		pNIC-6HIS-NUSA-TEV-GG	atgCATCACCACCATCACCACGGCAGCGGCAACAAGGAGATCCTGGCGGTTGTTGAAGCCGTGAGCAACGAAAAGGCCCTGCCTCGCGAGAAGATCTTCGAAGCCCTTGAGTCCGCACTTGCGACGGCTACAAAGAAGAAGTACGAGCAAGAGATTGACGTGAGAGTCCAAATAGACCGTAAAAGCGGAGACTTCGATACTTTCCGTCGCTGGTTAGTTGTTGATGAAGTGACACAGCCGACAAAGGAGATTACTTTAGAAGCAGCCCGTTATGAAGACGAGTCTCTGAACCTCGGCGACTACGTTGAGGATCAAATCGAAAGTGTGACCTTCGACAGAATCACGACCCAAACGGCAAAACAAGTAATCGTACAGAAGGTACGTGAAGCCGAAAGAGCA…	MYTARGET	atgCATCACCACCATCACCACGGCAGCGGCAACAAGGAGATCCTGGCGGTTGTTGAAGCCGTGAGCAACGAAAAGGCCCTGCCTCGCGAGAAGATCTTCGAAGCCCTTGAGTCCGCACTTGCGACGGCTACAAAGAAGAAGTACGAGCAAGAGATTGACGTGAGAGTCCAAATAGACCGTAAAAGCGGAGACTTCGATACTTTCCGTCGCTGGTTAGTTGTTGATGAAGTGACACAGCCGACAAAGGAGATTACTTTAGAAGCAGCCCGTTATGAAGACGAGTCTCTGAACCTCGGCGACTACGTTGAGGATCAAATCGAAAGTGTGACCTTCGACAGAATCACGACCCAAACGGCAAAACAAGTAATCGTACAGAAGGTACGTGAAGCCGAAAGAGCA…	MHHHHHHGSGNKEILAVVEAVSNEKALPREKIFEALESALATATKKKYEQEIDVRVQIDRKSGDFDTFRRWLVVDEVTQPTKEITLEAARYEDESLNLGDYVEDQIESVTFDRITTQTAKQVIVQKVREAERAMVVDQFREHEGEIITGVVKKVNRDNISLDLGNNAEAVILREDMLPRENFRPGDRVRGVLYSVRPEARGAQLFVTRSKPEMLIELFRIEVPEIGEEVIEIKAAARDPGSRAKIAVKTNDKRIDPVGACVGMRGARVQAVSTELGGERIDIVLWDDNPAQFVINAMAPADVASIVVDEDKHTMDIAVEAGNLAQAIGRNGQNVRLASQLSGWELNVMTVDDLQAKHQAEAHAAIDTFTKYLDIDEDFATVLVEEGFSTLEELAYVPMK…	MYTARGET	MHHHHHHGSGNKEILAVVEAVSNEKALPREKIFEALESALATATKKKYEQEIDVRVQIDRKSGDFDTFRRWLVVDEVTQPTKEITLEAARYEDESLNLGDYVEDQIESVTFDRITTQTAKQVIVQKVREAERAMVVDQFREHEGEIITGVVKKVNRDNISLDLGNNAEAVILREDMLPRENFRPGDRVRGVLYSVRPEARGAQLFVTRSKPEMLIELFRIEVPEIGEEVIEIKAAARDPGSRAKIAVKTNDKRIDPVGACVGMRGARVQAVSTELGGERIDIVLWDDNPAQFVINAMAPADVASIVVDEDKHTMDIAVEAGNLAQAIGRNGQNVRLASQLSGWELNVMTVDDLQAKHQAEAHAAIDTFTKYLDIDEDFATVLVEEGFSTLEELAYVPMK…	Not applicable	Not applicable	514	57986.2	33920	SMYTARGET	1015.09	1490
		pNIC-6HIS-SUMO-GG	atgCACCACCATCATCACCATGGCTCAGGAGATCAGGAAGCGAAACCTTCGACCGAGGACCTGGGCGACAAGAAAGAAGGGGAGTATATTAAGTTAAAGGTGATCGGCCAGGACTCAAGCGAGATCCACTTCAAAGTCAAAATGACCACGCACCTCAAGAAGTTGAAGGAGAGTTACTGTCAACGGCAAGGGGTTCCTATGAACTCGCTTCGCTTCCTGTTCGAGGGCCAGCGAATTGCGGACAACCACACACCTAAGGAACTTGGTATGGAAGAGGAAGACGTCATTGAGGTGTACCAGGAGCAGACAGGC	MYTARGET	atgCACCACCATCATCACCATGGCTCAGGAGATCAGGAAGCGAAACCTTCGACCGAGGACCTGGGCGACAAGAAAGAAGGGGAGTATATTAAGTTAAAGGTGATCGGCCAGGACTCAAGCGAGATCCACTTCAAAGTCAAAATGACCACGCACCTCAAGAAGTTGAAGGAGAGTTACTGTCAACGGCAAGGGGTTCCTATGAACTCGCTTCGCTTCCTGTTCGAGGGCCAGCGAATTGCGGACAACCACACACCTAAGGAACTTGGTATGGAAGAGGAAGACGTCATTGAGGTGTACCAGGAGCAGACAGGCMYTARGET	MHHHHHHGSGDQEAKPSTEDLGDKKEGEYIKLKVIGQDSSEIHFKVKMTTHLKKLKESYCQRQGVPMNSLRFLFEGQRIADNHTPKELGMEEEDVIEVYQEQTGG	MYTARGET	MHHHHHHGSGDQEAKPSTEDLGDKKEGEYIKLKVIGQDSSEIHFKVKMTTHLKKLKESYCQRQGVPMNSLRFLFEGQRIADNHTPKELGMEEEDVIEVYQEQTGGMYTARGET	Not applicable	Not applicable	105	12979.5	5960	MYTARGET	928.013	1490
		pNIC-6HIS-MBP-TEV-GG	atgAAGATCCACCATCATCATCATCACGAAGAGGGTAAGCTGGTGATCTGGATCAATGGGGATAAGGGGTACAACGGCCTGGCAGAGGTCGGTAAGAAGTTTGAGAAGGACACAGGGATTAAGGTGACTGTTGAGCACCCTGATAAGCTGGAAGAAAAGTTCCCGCAGGTTGCAGCCACCGGAGACGGCCCTGACATCATTTTCTGGGCACACGACCGCTTCGGTGGGTACGCGCAATCTGGACTGTTGGCTGAAATTACGCCCGACAAGGCATTCCAAGACAAATTATACCCTTTCACGTGGGATGCTGTCCGGTATAACGGGAAGCTGATAGCGTATCCGATTGCGGTAGAGGCGTTGTCATTAATCTATAACAAGGATTTATTACCCAATCCGCCC…	MYTARGET	atgAAGATCCACCATCATCATCATCACGAAGAGGGTAAGCTGGTGATCTGGATCAATGGGGATAAGGGGTACAACGGCCTGGCAGAGGTCGGTAAGAAGTTTGAGAAGGACACAGGGATTAAGGTGACTGTTGAGCACCCTGATAAGCTGGAAGAAAAGTTCCCGCAGGTTGCAGCCACCGGAGACGGCCCTGACATCATTTTCTGGGCACACGACCGCTTCGGTGGGTACGCGCAATCTGGACTGTTGGCTGAAATTACGCCCGACAAGGCATTCCAAGACAAATTATACCCTTTCACGTGGGATGCTGTCCGGTATAACGGGAAGCTGATAGCGTATCCGATTGCGGTAGAGGCGTTGTCATTAATCTATAACAAGGATTTATTACCCAATCCGCCC…	MKIHHHHHHEEGKLVIWINGDKGYNGLAEVGKKFEKDTGIKVTVEHPDKLEEKFPQVAATGDGPDIIFWAHDRFGGYAQSGLLAEITPDKAFQDKLYPFTWDAVRYNGKLIAYPIAVEALSLIYNKDLLPNPPKTWEEIPALDKELKAKGKSALMFNLQEPYFTWPLIAADGGYAFKYENGKYDIKDVGVDNAGAKAGLTFLVDLIKNKHMNADTDYSIAEAAFNKGETAMTINGPWAWSNIDTSKVNYGVTVLPTFKGQPSKPFVGVLSAGINAASPNKELAKEFLENYLLTDEGLEAVNKDKPLGAVALKSYEEELAKDPRIAATMENAQKGEIMPNIPQMSAFWYAVRTAVINAASGRQTVDEALKDAQTNSITSLYKKAGSGENLYFQS	MYTARGET	MKIHHHHHHEEGKLVIWINGDKGYNGLAEVGKKFEKDTGIKVTVEHPDKLEEKFPQVAATGDGPDIIFWAHDRFGGYAQSGLLAEITPDKAFQDKLYPFTWDAVRYNGKLIAYPIAVEALSLIYNKDLLPNPPKTWEEIPALDKELKAKGKSALMFNLQEPYFTWPLIAADGGYAFKYENGKYDIKDVGVDNAGAKAGLTFLVDLIKNKHMNADTDYSIAEAAFNKGETAMTINGPWAWSNIDTSKVNYGVTVLPTFKGQPSKPFVGVLSAGINAASPNKELAKEFLENYLLTDEGLEAVNKDKPLGAVALKSYEEELAKDPRIAATMENAQKGEIMPNIPQMSAFWYAVRTAVINAASGRQTVDEALKDAQTNSITSLYKKAGSGENLYFQSMYTARG…	Not applicable	Not applicable	393	44262.1	70820	SMYTARGET	1015.09	1490
		pNIC-6HIS-GST-TEV-GG	atgCACCATCACCACCATCACTCATCGATGTCTCCCATTTTGGGTTATTGGAAGATAAAGGGGTTAGTACAACCGACCAGATTACTGTTAGAGTACCTTGAAGAGAAGTATGAAGAGCATTTATATGAGCGCGACGAAGGCGATAAGTGGCGCAACAAGAAATTTGAGTTAGGCCTCGAGTTTCCGAACCTTCCTTATTATATCGACGGGGACGTAAAGTTGACGCAATCTATGGCAATAATTCGGTATATAGCAGACAAGCATAACATGTTGGGTGGCTGCCCCAAAGAGCGTGCCGAGATCTCCATGTTAGAAGGAGCCGTCCTGGACATTCGCTATGGTGTGTCGCGCATTGCCTACTCAAAAGATTTCGAGACTTTAAAAGTTGACTTTCTGAGC…	MYTARGET	atgCACCATCACCACCATCACTCATCGATGTCTCCCATTTTGGGTTATTGGAAGATAAAGGGGTTAGTACAACCGACCAGATTACTGTTAGAGTACCTTGAAGAGAAGTATGAAGAGCATTTATATGAGCGCGACGAAGGCGATAAGTGGCGCAACAAGAAATTTGAGTTAGGCCTCGAGTTTCCGAACCTTCCTTATTATATCGACGGGGACGTAAAGTTGACGCAATCTATGGCAATAATTCGGTATATAGCAGACAAGCATAACATGTTGGGTGGCTGCCCCAAAGAGCGTGCCGAGATCTCCATGTTAGAAGGAGCCGTCCTGGACATTCGCTATGGTGTGTCGCGCATTGCCTACTCAAAAGATTTCGAGACTTTAAAAGTTGACTTTCTGAGC…	MHHHHHHSSMSPILGYWKIKGLVQPTRLLLEYLEEKYEEHLYERDEGDKWRNKKFELGLEFPNLPYYIDGDVKLTQSMAIIRYIADKHNMLGGCPKERAEISMLEGAVLDIRYGVSRIAYSKDFETLKVDFLSKLPEMLKMFEDRLCHKTYLNGDHVTHPDFMLYDALDVVLYMDPMCLDAFPKLVCFKKRIEAIPQIDKYLKSSKYIAWPLQGWQATFGGGDHPPKSGGGSENLYFQS	MYTARGET	MHHHHHHSSMSPILGYWKIKGLVQPTRLLLEYLEEKYEEHLYERDEGDKWRNKKFELGLEFPNLPYYIDGDVKLTQSMAIIRYIADKHNMLGGCPKERAEISMLEGAVLDIRYGVSRIAYSKDFETLKVDFLSKLPEMLKMFEDRLCHKTYLNGDHVTHPDFMLYDALDVVLYMDPMCLDAFPKLVCFKKRIEAIPQIDKYLKSSKYIAWPLQGWQATFGGGDHPPKSGGGSENLYFQSMYTARGET	Not applicable	Not applicable	239	28764.1	45840	SMYTARGET	1015.09	1490
		pNIC-NHSTIIT-AVITAG-GG	atgcaccatcatcatcatcattcttctggtgcgagctggagtcacccacaattcgagaaaggtggtggctctggtggcggttcaggcggctccgcctggtcccatccacagtttgaaaagggttctggtgtagatctgggtaccgagaacctgtacttccaaTCCGGATCTCTGAACGATATTTTTGAAGCGCAGAAAATTGAATGGCATGAATCTGGTtcc	MYTARGET	atgcaccatcatcatcatcattcttctggtgcgagctggagtcacccacaattcgagaaaggtggtggctctggtggcggttcaggcggctccgcctggtcccatccacagtttgaaaagggttctggtgtagatctgggtaccgagaacctgtacttccaaTCCGGATCTCTGAACGATATTTTTGAAGCGCAGAAAATTGAATGGCATGAATCTGGTtccMYTARGET	MHHHHHHSSGASWSHPQFEKGGGSGGGSGGSAWSHPQFEKGSGVDLGTENLYFQSGSLNDIFEAQKIEWHESGS	MYTARGET	MHHHHHHSSGASWSHPQFEKGGGSGGGSGGSAWSHPQFEKGSGVDLGTENLYFQSGSLNDIFEAQKIEWHESGSMYTARGET	Not applicable	Not applicable	74	8838.37	19480	SGSLNDIFEAQKIEWHESGSMYTARGET	3144.36	6990
		pNIC-CTH10STII-GG	CTCgagaacctctacttccaatcgcaccatcatcaccaccatcatcatcatcacggttctggttggagtcacccacaattcgagaaaggtggtggctctggtggcggttcaggcggctccgcctggtcccatccacagtttgaaaagtga	MYTARGET	CTCgagaacctctacttccaatcgcaccatcatcaccaccatcatcatcatcacggttctggttggagtcacccacaattcgagaaaggtggtggctctggtggcggttcaggcggctccgcctggtcccatccacagtttgaaaagtgaMYTARGET	LENLYFQSHHHHHHHHHHGSGWSHPQFEKGGGSGGGSGGSAWSHPQFEK	MYTARGET	MYTARGETLENLYFQSHHHHHHHHHHGSGWSHPQFEKGGGSGGGSGGSAWSHPQFEK	Not applicable	Not applicable	49	6364.73	13980	MYTARGETLENLYFQ	1836.03	2980
		pNIC-AVITAG-CTH10STII-GG	CTCGGATCAGGCCTGAACGATATTTTTGAAGCGCAGAAAATTGAATGGCATGAAGGTTCTGGAgagaacctctacttccaatcgcaccatcatcaccaccatcatcatcatcacggttctggttggagtcacccacaattcgagaaaggtggtggctctggtggcggttcaggcggctccgcctggtcccatccacagtttgaaaagtga	MYTARGET	CTCGGATCAGGCCTGAACGATATTTTTGAAGCGCAGAAAATTGAATGGCATGAAGGTTCTGGAgagaacctctacttccaatcgcaccatcatcaccaccatcatcatcatcacggttctggttggagtcacccacaattcgagaaaggtggtggctctggtggcggttcaggcggctccgcctggtcccatccacagtttgaaaagtgaMYTARGET	LGSGLNDIFEAQKIEWHEGSGENLYFQSHHHHHHHHHHGSGWSHPQFEKGGGSGGGSGGSAWSHPQFEK	MYTARGET	MYTARGETLGSGLNDIFEAQKIEWHEGSGENLYFQSHHHHHHHHHHGSGWSHPQFEKGGGSGGGSGGSAWSHPQFEK	Not applicable	Not applicable	69	8521.02	19480	MYTARGETLGSGLNDIFEAQKIEWHEGSGENLYFQ	3992.33	8480
		pNIC-6HIS-THRX-GG	ATGGGGCATCATCATCACCACCACGGTTCGGGTGATAAAATCATCCACCTGACAGACGACTCCTTCGACACAGACGTTCTCAAAGCGGACGGAGCTATTCTCGTTGACTTTTGGGCTGAGTGGTGCGGGCCGTGCAAGATGATAGCGCCAATTCTCGACGAGATAGCAGATGAGTATCAGGGTAAGTTAACCGTGGCTAAGTTGAATATAGACCAGAACCCTGGCACAGCCCCTAAGTACGGCATCCGAGGGATACCAACCTTATTACTCTTCAAGAATGGTGAGGTGGCAGCGACCAAGGTCGGGGCGTTGTCCAAGGGGCAGTTGAAGGAATTTCTGGATGCGAACCTTGCCGGCGGATCGGGCGGATCGGAGAATTTGTACTTCCAAAGC	MYTARGET	ATGGGGCATCATCATCACCACCACGGTTCGGGTGATAAAATCATCCACCTGACAGACGACTCCTTCGACACAGACGTTCTCAAAGCGGACGGAGCTATTCTCGTTGACTTTTGGGCTGAGTGGTGCGGGCCGTGCAAGATGATAGCGCCAATTCTCGACGAGATAGCAGATGAGTATCAGGGTAAGTTAACCGTGGCTAAGTTGAATATAGACCAGAACCCTGGCACAGCCCCTAAGTACGGCATCCGAGGGATACCAACCTTATTACTCTTCAAGAATGGTGAGGTGGCAGCGACCAAGGTCGGGGCGTTGTCCAAGGGGCAGTTGAAGGAATTTCTGGATGCGAACCTTGCCGGCGGATCGGGCGGATCGGAGAATTTGTACTTCCAAAGCMYTARG…	MGHHHHHHGSGDKIIHLTDDSFDTDVLKADGAILVDFWAEWCGPCKMIAPILDEIADEYQGKLTVAKLNIDQNPGTAPKYGIRGIPTLLLFKNGEVAATKVGALSKGQLKEFLDANLAGGSGGSENLYFQS	MYTARGET	MGHHHHHHGSGDKIIHLTDDSFDTDVLKADGAILVDFWAEWCGPCKMIAPILDEIADEYQGKLTVAKLNIDQNPGTAPKYGIRGIPTLLLFKNGEVAATKVGALSKGQLKEFLDANLAGGSGGSENLYFQSMYTARGET	Not applicable	Not applicable	131	14994.9	16960	SMYTARGET	1015.09	1490
		pNIC-6HIS-ZBASIC-GG	ATGGGGCATCATCACCATCACCATCATCACCACCACAGTAGCGGGGTTGACAACAAGTTCAACAAGGAGAGACGGCGTGCAAGACGCGAAATACGTCACCTGCCGAACCTCAATCGCGAACAACGCCGTGCCTTCATTCGCTCATTACGGGACGATCCTTCCCAGAGCGCCAACCTCTTAGCTGAGGCAAAGAAGCTGAATGATGCGCAACCCAAAGGTAGCGGAGAAAATTTATATTTTCAGTCC	MYTARGET	ATGGGGCATCATCACCATCACCATCATCACCACCACAGTAGCGGGGTTGACAACAAGTTCAACAAGGAGAGACGGCGTGCAAGACGCGAAATACGTCACCTGCCGAACCTCAATCGCGAACAACGCCGTGCCTTCATTCGCTCATTACGGGACGATCCTTCCCAGAGCGCCAACCTCTTAGCTGAGGCAAAGAAGCTGAATGATGCGCAACCCAAAGGTAGCGGAGAAAATTTATATTTTCAGTCCMYTARGET	MGHHHHHHHHHHSSGVDNKFNKERRRARREIRHLPNLNREQRRAFIRSLRDDPSQSANLLAEAKKLNDAQPKGSGENLYFQS	MYTARGET	MGHHHHHHHHHHSSGVDNKFNKERRRARREIRHLPNLNREQRRAFIRSLRDDPSQSANLLAEAKKLNDAQPKGSGENLYFQSMYTARGET	Not applicable	Not applicable	82	10621.7	2980	SMYTARGET	1015.09	1490
		pNIC-CTH0-GG	CTCgagaacctctacttccaatcgcaccatcatcaccaccattga	MYTARGET	CTCgagaacctctacttccaatcgcaccatcatcaccaccattgaMYTARGET	LENLYFQSHHHHHH	MYTARGET	MYTARGETLENLYFQSHHHHHH	Not applicable	Not applicable	14	2745.96	2980	MYTARGETLENLYFQ	1836.03	2980
		pNIC-NH10-GG	ATGCATCATCATCACCACCACCATCATCATCACGGTTCC	MYTARGET	ATGCATCATCATCACCACCACCATCATCATCACGGTTCCMYTARGET	MHHHHHHHHHHGS	MYTARGET	MHHHHHHHHHHGSMYTARGET	Not applicable	Not applicable	13	2574.75	1490	SMYTARGET	1015.09	1490
		pNIC-CH10-GG	TCACTCGGACATCATCATCACCACCACCATCATCACCACTAATGA	MYTARGET	TCACTCGGACATCATCATCACCACCACCATCATCACCACTAATGAMYTARGET	SLGHHHHHHHHHH	MYTARGET	MYTARGETSLGHHHHHHHHHH	Not applicable	Not applicable	13	2556.71	1490	MYTARGETSLGHHHH	1733.87	1490
		pNIC-CT-sfGFP-HN	CTCGAGAACCTCTACTTCCAATCGGGTAGCAGCGGTATGAGCAAAGGTGAAGAACTGTTTACCGGTGTTGTTCCGATTCTGGTTGAACTGGATGGTGATGTTAATGGCCACAAATTTTCAGTTCGTGGTGAAGGCGAAGGTGATGCAACCAATGGTAAACTGACCCTGAAATTTATCTGTACCACCGGCAAACTGCCGGTTCCGTGGCCGACACTGGTTACCACACTGACCTATGGTGTTCAGTGTTTTAGCCGTTATCCGGATCATATGAAACGCCACGATTTTTTCAAAAGCGCAATGCCGGAAGGTTATGTTCAAGAACGTACCATCTCCTTTAAAGATGATGGCACCTATAAAACCCGTGCCGAAGTTAAATTTGAAGGTGATACCCTGGTGAAT…	MYTARGET	CTCGAGAACCTCTACTTCCAATCGGGTAGCAGCGGTATGAGCAAAGGTGAAGAACTGTTTACCGGTGTTGTTCCGATTCTGGTTGAACTGGATGGTGATGTTAATGGCCACAAATTTTCAGTTCGTGGTGAAGGCGAAGGTGATGCAACCAATGGTAAACTGACCCTGAAATTTATCTGTACCACCGGCAAACTGCCGGTTCCGTGGCCGACACTGGTTACCACACTGACCTATGGTGTTCAGTGTTTTAGCCGTTATCCGGATCATATGAAACGCCACGATTTTTTCAAAAGCGCAATGCCGGAAGGTTATGTTCAAGAACGTACCATCTCCTTTAAAGATGATGGCACCTATAAAACCCGTGCCGAAGTTAAATTTGAAGGTGATACCCTGGTGAAT…	LENLYFQSGSSGMSKGEELFTGVVPILVELDGDVNGHKFSVRGEGEGDATNGKLTLKFICTTGKLPVPWPTLVTTLTYGVQCFSRYPDHMKRHDFFKSAMPEGYVQERTISFKDDGTYKTRAEVKFEGDTLVNRIELKGIDFKEDGNILGHKLEYNFNSHNVYITADKQKNGIKANFKIRHNVEDGSVQLADHYQQNTPIGDGPVLLPDNHYLSTQSVLSKDPNEKRDHMVLLEFVTAAGITHGMDELYKHNHNHNHNHNHN	MYTARGET	MYTARGETLENLYFQSGSSGMSKGEELFTGVVPILVELDGDVNGHKFSVRGEGEGDATNGKLTLKFICTTGKLPVPWPTLVTTLTYGVQCFSRYPDHMKRHDFFKSAMPEGYVQERTISFKDDGTYKTRAEVKFEGDTLVNRIELKGIDFKEDGNILGHKLEYNFNSHNVYITADKQKNGIKANFKIRHNVEDGSVQLADHYQQNTPIGDGPVLLPDNHYLSTQSVLSKDPNEKRDHMVLLEFVTAAGITHGMDELYKHNHNHNHNHNHN	Not applicable	Not applicable	262	30482	21890	MYTARGETLENLYFQ	1836.03	2980
		pNIC-OmpA-NHSTIIT-GG	ATGAAGAAAACCGCGATTGCGATTGCAGTTGCCTTAGCAGGCTTTGCTACGGTAGCACAAGCGATGCACCATCATCATCATCATTCTTCTGGTGCGAGCTGGAGTCACCCACAATTCGAGAAAGGTGGTGGCTCTGGTGGCGGTTCAGGCGGCTCCGCCTGGTCCCATCCACAGTTTGAAAAGGGTTCTGGTGTAGATCTGGGTACCGAGAACCTGTACTTCCAATCC	MYTARGET	ATGAAGAAAACCGCGATTGCGATTGCAGTTGCCTTAGCAGGCTTTGCTACGGTAGCACAAGCGATGCACCATCATCATCATCATTCTTCTGGTGCGAGCTGGAGTCACCCACAATTCGAGAAAGGTGGTGGCTCTGGTGGCGGTTCAGGCGGCTCCGCCTGGTCCCATCCACAGTTTGAAAAGGGTTCTGGTGTAGATCTGGGTACCGAGAACCTGTACTTCCAATCCMYTARGET	MKKTAIAIAVALAGFATVAQAMHHHHHHSSGASWSHPQFEKGGGSGGGSGGSAWSHPQFEKGSGVDLGTENLYFQS	MYTARGET	MKKTAIAIAVALAGFATVAQAMHHHHHHSSGASWSHPQFEKGGGSGGGSGGSAWSHPQFEKGSGVDLGTENLYFQSMYTARGET	22	MHHHHHHSSGASWSHPQFEKGGGSGGGSGGSAWSHPQFEKGSGVDLGTENLYFQSMYTARGET	76	8737.58	13980	SMYTARGET	1015.09	1490
		pNIC-SufI-NHSTIIT-GG	ATGAGCCTGAGTCGTCGCCAGTTTATCCAAGCGTCCGGCATTGCCTTATGCGCTGGTGCAGTGCCGCTGAAAGCCTCGGCGATGCACCATCATCATCATCATTCTTCTGGTGCGAGCTGGAGTCACCCACAATTCGAGAAAGGTGGTGGCTCTGGTGGCGGTTCAGGCGGCTCCGCCTGGTCCCATCCACAGTTTGAAAAGGGTTCTGGTGTAGATCTGGGTACCGAGAACCTGTACTTCCAATCC	MYTARGET	ATGAGCCTGAGTCGTCGCCAGTTTATCCAAGCGTCCGGCATTGCCTTATGCGCTGGTGCAGTGCCGCTGAAAGCCTCGGCGATGCACCATCATCATCATCATTCTTCTGGTGCGAGCTGGAGTCACCCACAATTCGAGAAAGGTGGTGGCTCTGGTGGCGGTTCAGGCGGCTCCGCCTGGTCCCATCCACAGTTTGAAAAGGGTTCTGGTGTAGATCTGGGTACCGAGAACCTGTACTTCCAATCCMYTARGET	MSLSRRQFIQASGIALCAGAVPLKASAMHHHHHHSSGASWSHPQFEKGGGSGGGSGGSAWSHPQFEKGSGVDLGTENLYFQS	MYTARGET	MSLSRRQFIQASGIALCAGAVPLKASAMHHHHHHSSGASWSHPQFEKGGGSGGGSGGSAWSHPQFEKGSGVDLGTENLYFQSMYTARGET	28	MHHHHHHSSGASWSHPQFEKGGGSGGGSGGSAWSHPQFEKGSGVDLGTENLYFQSMYTARGET	82	9438.35	13980	SMYTARGET	1015.09	1490
		pNIC-TolB-NHSTIIT-GG	ATGAAACAGGCATTACGCGTTGCCTTTGGCTTCCTGATTCTGTGGGCTAGCGTGTTGCATGCGATGCACCATCATCATCATCATTCTTCTGGTGCGAGCTGGAGTCACCCACAATTCGAGAAAGGTGGTGGCTCTGGTGGCGGTTCAGGCGGCTCCGCCTGGTCCCATCCACAGTTTGAAAAGGGTTCTGGTGTAGATCTGGGTACCGAGAACCTGTACTTCCAATCC	MYTARGET	ATGAAACAGGCATTACGCGTTGCCTTTGGCTTCCTGATTCTGTGGGCTAGCGTGTTGCATGCGATGCACCATCATCATCATCATTCTTCTGGTGCGAGCTGGAGTCACCCACAATTCGAGAAAGGTGGTGGCTCTGGTGGCGGTTCAGGCGGCTCCGCCTGGTCCCATCCACAGTTTGAAAAGGGTTCTGGTGTAGATCTGGGTACCGAGAACCTGTACTTCCAATCCMYTARGET	MKQALRVAFGFLILWASVLHAMHHHHHHSSGASWSHPQFEKGGGSGGGSGGSAWSHPQFEKGSGVDLGTENLYFQS	MYTARGET	MKQALRVAFGFLILWASVLHAMHHHHHHSSGASWSHPQFEKGGGSGGGSGGSAWSHPQFEKGSGVDLGTENLYFQSMYTARGET	22	MHHHHHHSSGASWSHPQFEKGGGSGGGSGGSAWSHPQFEKGSGVDLGTENLYFQSMYTARGET	76	9063	19480	SMYTARGET	1015.09	1490
		pNIC-PelB-NH10T-AVITAG-GG	ATGAAATACCTGCTGCCGACCGCTGCTGCTGGTCTGCTGCTTCTCGCTGCCCAGCCGGCGATGGCCTCTTCTGGTCATCACCATCACCATCACCATCACCATCACGGTTCTGGATCTCTGAACGATATTTTTGAAGCGCAGAAAATTGAATGGCATGAATCTGGTGGTGGTGAGAACCTGTACTTCCAATCCTCC	MYTARGET	ATGAAATACCTGCTGCCGACCGCTGCTGCTGGTCTGCTGCTTCTCGCTGCCCAGCCGGCGATGGCCTCTTCTGGTCATCACCATCACCATCACCATCACCATCACGGTTCTGGATCTCTGAACGATATTTTTGAAGCGCAGAAAATTGAATGGCATGAATCTGGTGGTGGTGAGAACCTGTACTTCCAATCCTCCMYTARGET	MKYLLPTAAAGLLLLAAQPAMASSGHHHHHHHHHHGSGSLNDIFEAQKIEWHESGGGENLYFQSS	MYTARGET	MKYLLPTAAAGLLLLAAQPAMASSGHHHHHHHHHHGSGSLNDIFEAQKIEWHESGGGENLYFQSSMYTARGET	23	SSGHHHHHHHHHHGSGSLNDIFEAQKIEWHESGGGENLYFQSSMYTARGET	65	8010.84	9970	SMYTARGET	1015.09	1490
		pNIC-HIS6-SUMO1-AVITAG-GG	ATGCACCACCATCATCACCATGGCTCAGGAGATCAGGAAGCGAAACCTTCGACCGAGGACCTGGGCGACAAGAAAGAAGGGGAGTATATTAAGTTAAAGGTGATCGGCCAGGACTCAAGCGAGATCCACTTCAAAGTCAAAATGACCACGCACCTCAAGAAGTTGAAGGAGAGTTACTGTCAACGGCAAGGGGTTCCTATGAACTCGCTTCGCTTCCTGTTCGAGGGCCAGCGAATTGCGGACAACCACACACCTAAGGAACTTGGTATGGAAGAGGAAGACGTCATTGAGGTGTACCAGGAGCAGACAGGCGGCGGATCTCTGAACGATATTTTTGAAGCGCAGAAAATTGAATGGCATGAATCTGGTTCC	MYTARGET	ATGCACCACCATCATCACCATGGCTCAGGAGATCAGGAAGCGAAACCTTCGACCGAGGACCTGGGCGACAAGAAAGAAGGGGAGTATATTAAGTTAAAGGTGATCGGCCAGGACTCAAGCGAGATCCACTTCAAAGTCAAAATGACCACGCACCTCAAGAAGTTGAAGGAGAGTTACTGTCAACGGCAAGGGGTTCCTATGAACTCGCTTCGCTTCCTGTTCGAGGGCCAGCGAATTGCGGACAACCACACACCTAAGGAACTTGGTATGGAAGAGGAAGACGTCATTGAGGTGTACCAGGAGCAGACAGGCGGCGGATCTCTGAACGATATTTTTGAAGCGCAGAAAATTGAATGGCATGAATCTGGTTCCMYTARGET	MHHHHHHGSGDQEAKPSTEDLGDKKEGEYIKLKVIGQDSSEIHFKVKMTTHLKKLKESYCQRQGVPMNSLRFLFEGQRIADNHTPKELGMEEEDVIEVYQEQTGGGSLNDIFEAQKIEWHESGS	MYTARGET	MHHHHHHGSGDQEAKPSTEDLGDKKEGEYIKLKVIGQDSSEIHFKVKMTTHLKKLKESYCQRQGVPMNSLRFLFEGQRIADNHTPKELGMEEEDVIEVYQEQTGGGSLNDIFEAQKIEWHESGSMYTARGET	Not applicable	Not applicable	124	15108.7	11460	GSLNDIFEAQKIEWHESGSMYTARGET	3057.28	6990
		pNIC-HIS6-GST-TEV-AVITAG-GG	ATGCACCATCACCACCATCACTCATCGATGTCTCCCATTTTGGGTTATTGGAAGATAAAGGGGTTAGTACAACCGACCAGATTACTGTTAGAGTACCTTGAAGAGAAGTATGAAGAGCATTTATATGAGCGCGACGAAGGCGATAAGTGGCGCAACAAGAAATTTGAGTTAGGCCTCGAGTTTCCGAACCTTCCTTATTATATCGACGGGGACGTAAAGTTGACGCAATCTATGGCAATAATTCGGTATATAGCAGACAAGCATAACATGTTGGGTGGCTGCCCCAAAGAGCGTGCCGAGATCTCCATGTTAGAAGGAGCCGTCCTGGACATTCGCTATGGTGTGTCGCGCATTGCCTACTCAAAAGATTTCGAGACTTTAAAAGTTGACTTTCTGAGC…	MYTARGET	ATGCACCATCACCACCATCACTCATCGATGTCTCCCATTTTGGGTTATTGGAAGATAAAGGGGTTAGTACAACCGACCAGATTACTGTTAGAGTACCTTGAAGAGAAGTATGAAGAGCATTTATATGAGCGCGACGAAGGCGATAAGTGGCGCAACAAGAAATTTGAGTTAGGCCTCGAGTTTCCGAACCTTCCTTATTATATCGACGGGGACGTAAAGTTGACGCAATCTATGGCAATAATTCGGTATATAGCAGACAAGCATAACATGTTGGGTGGCTGCCCCAAAGAGCGTGCCGAGATCTCCATGTTAGAAGGAGCCGTCCTGGACATTCGCTATGGTGTGTCGCGCATTGCCTACTCAAAAGATTTCGAGACTTTAAAAGTTGACTTTCTGAGC…	MHHHHHHSSMSPILGYWKIKGLVQPTRLLLEYLEEKYEEHLYERDEGDKWRNKKFELGLEFPNLPYYIDGDVKLTQSMAIIRYIADKHNMLGGCPKERAEISMLEGAVLDIRYGVSRIAYSKDFETLKVDFLSKLPEMLKMFEDRLCHKTYLNGDHVTHPDFMLYDALDVVLYMDPMCLDAFPKLVCFKKRIEAIPQIDKYLKSSKYIAWPLQGWQATFGGGDHPPKSGGGSENLYFQSGSLNDIFEAQKIEWHESGS	MYTARGET	MHHHHHHSSMSPILGYWKIKGLVQPTRLLLEYLEEKYEEHLYERDEGDKWRNKKFELGLEFPNLPYYIDGDVKLTQSMAIIRYIADKHNMLGGCPKERAEISMLEGAVLDIRYGVSRIAYSKDFETLKVDFLSKLPEMLKMFEDRLCHKTYLNGDHVTHPDFMLYDALDVVLYMDPMCLDAFPKLVCFKKRIEAIPQIDKYLKSSKYIAWPLQGWQATFGGGDHPPKSGGGSENLYFQSGSLNDIFEAQKIEWHESGSMYTARGET	Not applicable	Not applicable	258	30893.4	51340	SGSLNDIFEAQKIEWHESGSMYTARGET	3144.36	6990
		pNIC-NoTag		MYTARGET	MYTARGET		MYTARGET	MYTARGET	Not applicable	Not applicable	0	928.013	1490	MYTARGET	928.013	1490
